# Haplotype-resolved genome and population genomics of the threatened garden dormouse in Europe

**DOI:** 10.1101/2024.02.21.581346

**Authors:** Paige A. Byerly, Alina von Thaden, Evgeny Leushkin, Leon Hilgers, Shenglin Liu, Sven Winter, Tilman Schell, Charlotte Gerheim, Alexander Ben Hamadou, Carola Greve, Christian Betz, Hanno J. Bolz, Sven Büchner, Johannes Lang, Holger Meinig, Eva Marie Famira-Parcsetich, Sarah P. Stubbe, Alice Mouton, Sandro Bertolino, Goedele Verbeylen, Thomas Briner, Lídia Freixas, Lorenzo Vinciguerra, Sarah A. Mueller, Carsten Nowak, Michael Hiller

**Author notes:** contributed equally to the manuscript (Paige A. Byerly, Alina von Thaden).

## Abstract

Genomic resources are important for evaluating genetic diversity and supporting conservation efforts. The garden dormouse (*Eliomys quercinus*) is a small rodent that has experienced one of the most severe modern population declines in Europe. We present a high-quality haplotype-resolved reference genome for the garden dormouse, and combine comprehensive short and long-read transcriptomics datasets with homology-based methods to generate a highly complete gene annotation. Demographic history analysis of the genome revealed a sharp population decline since the last interglacial, indicating an association between colder climates and population declines prior to anthropogenic influence. Using our genome and genetic data from 100 individuals, largely sampled in a citizen-science project across the contemporary range, we conducted the first population genomic analysis for this species. We found clear evidence for population structure across the species’ core Central European range. Notably, our data shows that the Alpine population, characterized by strong differentiation and reduced genetic diversity, is reproductively isolated from other regions and likely represents a differentiated evolutionary significant unit (ESU). The predominantly declining Eastern European populations also show signs of recent isolation, a pattern consistent with a range expansion from Western to Eastern Europe during the Holocene, leaving relict populations now facing local extinction. Overall, our findings suggest that garden dormouse conservation may be enhanced in Europe through designation of ESUs.
