## Supplementary Tables for "Haplotype-resolved genome and population genomics of the threatened garden dormouse in Europe"

### Sheet: Table S1
Table S1: Assembly statistics
The table lists Sciuromorpha species for which genome assemblies are available on NCBI or DNAzoo, together with their contig/scaffold N50 values and gene completeness benchmarks from TOGA and compleasm.
These assemblies have been included in the comparison in Figure 2.
Compleasm distinguishes between two types of fragmented genes: F = only one part is present; I = the whole BUSCO gene is present but in different parts in the assembly
						TOGA classification of 18430 ancestral placental mammal genes			Compleasm using the mammalian ODB10 (n=9226)
Label in Figure 2	Common name	Assembly name	Assembly accession	contig N50	scaffold N50	Intact reading frame	inactivating mutations	missing sequences	(complete [single copy, duplicated], fragmented subclass 1 (F) and 2 (I), missing)
Marmota monax v3	woodchuck	HLmarMon3	GCF_021218885.1	10671126	11523559	17679	640	111	C:99.51% [S:97.13%, D:2.38%], F:0.37%, I:0%, M:0.09%
Marmota monax v2	woodchuck	HLmarMon2	GCA_014533835.1	1094236	1094236	17458	628	344	C:98.14% [S:95.48%, D:2.66%], F:1.25%, I:0.01%, M:0.58%
Eliomys quercinus hap1	Garden dormouse	HLeliQue1A	this study	51740598	108114398	17334	887	209	C:99.02% [S:98.3%, D:0.72%], F:0.32%, I:0%, M:0.63%
Eliomys quercinus hap1	Garden dormouse	HLeliQue1B	this study	45399149	107541173	15500	1111	1819	C:90.72% [S:90.15%, D:0.57%], F:0.39%, I:0%, M:8.87%
Marmota flaviventris	yellow-bellied marmot	HLmarFla1	GCA_003676075.2	143681	11407078	17322	745	363	C:99.35% [S:97.83%, D:1.52%], F:0.41%, I:0%, M:0.22%
Sciurus vulgaris	Eurasian red squirrel	HLsciVul1	GCA_902686455.1	16333633	153872958	17254	1109	67	C:99.77% [S:95.95%, D:3.82%], F:0.2%, I:0%, M:0.01%
Cynomys gunnisoni	Gunnison's prairie dog	HLcynGun1	GCA_011316645.1	687762	824613	17214	710	506	C:96.81% [S:94.68%, D:2.13%], F:2.11%, I:0.01%, M:1.05%
Sciurus carolinensis	gray squirrel	HLsciCar1	GCA_902686445.1	13975867	148229995	16859	1499	72	C:99.71% [S:98.5%, D:1.21%], F:0.18%, I:0%, M:0.09%
Neosciurus carolinensis	gray squirrel	HLneoCar1	GCA_020004445.1	33020	1023051	16837	852	741	C:98.85% [S:97.61%, D:1.24%], F:0.81%, I:0.02%, M:0.3%
Urocitellus parryii	Arctic ground squirrel	HLuroPar1	GCA_003426925.1	91013	3964291	16561	874	995	C:97.74% [S:97.29%, D:0.45%], F:0.94%, I:0%, M:1.31%
Glaucomys volans	southern flying squirrel	HLglaVol1	GCA_020662805.1	75533	452493	16421	807	1202	C:94.03% [S:92.81%, D:1.22%], F:3.76%, I:0%, M:2.2%
Marmota himalayana	Himalayan marmot	HLmarHim1	GCA_005280165.1	102162	1497034	16075	1178	1177	C:95.2% [S:94.11%, D:1.09%], F:1.63%, I:0%, M:3.15%
Xerus inauris	South African ground squirrel	HLxerIna1	GCA_004024805.1	64054	83865	15737	847	1846	C:80.11% [S:79.12%, D:0.99%], F:11.52%, I:0.1%, M:8.24%
Muscardinus avellanarius	hazel dormouse	HLmusAve1	GCA_004027005.1	44294	59013	15743	869	1818	C:74.52% [S:73.45%, D:1.07%], F:13.96%, I:0.11%, M:11.39%
Sciurus niger	fox squirrel	HLsciNig1	GCA_020740815.1	182340	183784	15619	868	1943	C:89.07% [S:87.36%, D:1.71%], F:5.56%, I:0.03%, M:5.33%
Ictidomys tridecemlineatus speTri2	thirteen-lined ground squirrel	speTri2	GCF_000236235.1	44137	8192786	15459	789	2182	C:98.03% [S:97.57%, D:0.46%], F:0.94%, I:0%, M:1.01%
Ictidomys tridecemlineatus ictTri2	thirteen-lined ground squirrel	HLictTri2	GCF_016881025.1	44127	193221680	15375	771	2284	C:98.19% [S:97.72%, D:0.47%], F:0.83%, I:0%, M:0.96%
Ictidomys tridecemlineatus ictTri1	thirteen-lined ground squirrel	HLictTri1	GCA_016881025.1	44127	193221680	15398	750	2282	C:98.19% [S:97.72%, D:0.47%], F:0.83%, I:0%, M:0.96%
Xerus rutilus	unstriped ground squirrel	HLxerRut1	DNA Zoo Consortium	57622	127260801	15360	883	2187	C:94.56% [S:93.82%, D:0.74%], F:2.96%, I:0.01%, M:2.44%
Aplodontia rufa	mountain beaver	HLaplRuf1	GCA_004027875.1	33245	37811	15288	869	2273	C:74.91% [S:74.17%, D:0.74%], F:13.44%, I:0.05%, M:11.58%
Marmota marmota marmota	Alpine marmot	HLmarMar1	GCF_001458135.1	66492	31340621	15196	1399	1835	C:98.08% [S:97.09%, D:0.99%], F:1.19%, I:0%, M:0.71%
Glis glis	Fat dormouse	HLgliGli1	GCA_004027185.1	26062	30338	14258	797	3375	C:57.64% [S:57.12%, D:0.52%], F:20.43%, I:0.17%, M:21.75%
Tamias sibiricus	Siberian chipmunk	HLtamSib1	GCA_025594165.1	9422552	172614981	13201	4854	375	C:97.54% [S:96.7%, D:0.84%], F:0.46%, I:0%, M:1.98%
Graphiurus murinus	woodland dormouse	HLgraMur1	GCA_004027655.1	22138	28463	12821	1092	4517	C:59.43% [S:58.37%, D:1.06%], F:18.69%, I:0.11%, M:21.74%
Spermophilus dauricus	Daurian ground squirrel	HLspeDau1	GCA_002406435.1	34849	1761345	12229	3237	2964	C:95.2% [S:93.26%, D:1.94%], F:2.92%, I:0.01%, M:1.85%
Marmota vancouverensis	Vancouver marmot	HLmarVan1	GCA_005458795.1	11502	1590947	12187	1258	4985	C:93.1% [S:92.08%, D:1.02%], F:3.98%, I:0%, M:2.89%

### Sheet: Table S2
Table S2: Sample metadata
Metadata for analyzed samples, including the sample identification number (ID), date the sample was collected (SampleDate), location where the sample was collected (Country, Region, latitude, longitude), the sample provider (collector),
assigned population for genomic analysis (visual representation in Figure 4A), frequency of missing SNPs (%miss), and per sample mean read depth (depth). NA in %miss and depth indicates that sample was not used in analysis.
ID	SampleDate	Country	Region	collector	latitude	longitude	population	%miss	depth
G190072LU	20190101	Luxemburg	Luxemburg	Alain Frantz	49.5078	6.28014	Rhine Valley	0.0129264	18.5982
G190073LU	20190101	Luxemburg	Ettelbrück	Alain Frantz	49.8586	6.08656	Rhine Valley	0.135129	11.282
G200020NI	20200213	Germany	Niedersachsen	Andrea Krug	51.7704	10.8071	Harz Mountains	0.0344225	17.7191
G200264IT	20190728	Italy	Bozen	Bertolino Sandro	46.6894	10.5438	Alps	0.106738	15.5617
G200269IT	20190531	Italy	Bozen	Bertolino Sandro	46.6882	11.2091	Alps	0.0705685	19.5665
G200274IT	20060101	Italy	Lazio	Bertolino Sandro	42.2748	12.9245	Italy	0.290748	11.8597
G190074NI	20150417	Germany	Niedersachsen	Caren Raditz	51.8864	10.5886	Harz Mountains	0.238157	9.97441
G200088NW	20200401	Germany	Nordrhein-Westfalen	Christine Thiel-Bender	50.6436	7.08829	Rhine Valley	0.0255895	18.0928
G200090NW	20200513	Germany	Nordrhein-Westfalen	Christine Thiel-Bender	50.8887	6.96583	Rhine Valley	0.0223818	18.3609
G200091NW	20200401	Germany	Nordrhein-Westfalen	Christine Thiel-Bender	50.6436	7.08829	Rhine Valley	0.12766	12.7233
G200087NI	20200325	Germany	Niedersachsen	Danilo Hartung	51.8093	10.3599	Harz Mountains	NA	NA
G200260NI	20200908	Germany	Niedersachsen	Danilo Hartung	51.8094	10.3595	Harz Mountains	NA	NA
G200281NI	20201207	Germany	Niedersachsen	Danilo Hartung	51.8078	10.3592	Harz Mountains	0.0509635	15.3299
G200262BY	20200826	Germany	Bayern	David Stille	47.3401	10.2414	Bavaria	0.052687	14.5347
G200263BY	20200826	Germany	Bayern	David Stille	47.3446	10.2347	Bavaria	0.0487612	15.0556
G200108BY	20200714	Germany	Bayern	Dr. Ferry Böhme	50.008	11.9975	Bavaria	0.023076	18.3768
G200222RP	20200916	Germany	Rheinland-Pfalz	Eva Marie Famira-Parcsetich	49.6895	6.64027	Rhine Valley	0.0206104	18.5834
G200225RP	20200428	Germany	Rheinland-Pfalz	Eva Marie Famira-Parcsetich	49.6985	6.71924	Rhine Valley	0.0273369	19.5142
G190084BW	20060503	Germany	Baden-Württemberg	Gernot Segelbacher	47.9947	7.84871	Baden-Württemberg	0.044237	15.289
G190154BE	20190308	Belgium	Voeren	Goedele Verbeylen	50.7487	5.79777	Rhine Valley	0.0894794	12.6891
G200258ST	20200601	Germany	Sachsen-Anhalt	H,Behrens	51.7814	10.6945	Harz Mountains	0.181831	12.0269
G200252BY	20200503	Germany	Bayern	Hartmut Schmitt	50.1015	11.8847	Bavaria	0.0725314	14.531
G190075ST	20150620	Germany	Sachsen-Anhalt	Holger Meinig	51.7721	10.6965	Harz Mountains	0.293381	10.1316
G190076NI	20180827	Germany	Niedersachsen	Holger Meinig	51.6967	10.5657	Harz Mountains	0.0564931	14.8365
G190165NW	20190712	Germany	Nordrhein-Westfalen	Holger Meinig	50.7352	7.05642	Rhine Valley	0.0581209	14.6018
G200093NW	20190622	Germany	Nordrhein-Westfalen	Holger Meinig	50.6087	6.99053	Rhine Valley	0.0289647	20.265
G200098NW	20190704	Germany	Nordrhein-Westfalen	Holger Meinig	50.927	7.04196	Rhine Valley	0.075787	25.3641
G210001NW	20200718	Germany	Nordrhein-Westfalen	JLU/Famira-Parcsetich	50.9693	6.97914	Rhine Valley	0.0469898	17.4317
G210002NI	20200213	Germany	Niedersachsen	JLU/Famira-Parcsetich	51.9106	10.3183	Harz Mountains	NA	NA
G210003NI	20200531	Germany	Niedersachsen	JLU/Famira-Parcsetich	51.8035	10.4473	Harz Mountains	0.0337283	17.87
G210004NI	20200601	Germany	Niedersachsen	JLU/Famira-Parcsetich	51.7817	10.6943	Harz Mountains	NA	NA
G210005NI	20201006	Germany	Niedersachsen	JLU/Famira-Parcsetich	51.7249	10.6949	Harz Mountains	NA	NA
G210007NI	20200908	Germany	Niedersachsen	JLU/Famira-Parcsetich	51.807	10.3364	Harz Mountains	0.021927	19.3514
G210008NI	20200827	Germany	Niedersachsen	JLU/Famira-Parcsetich	51.7665	10.6921	Harz Mountains	0.0408857	17.2601
G210010NW	20200909	Germany	Nordrhein-Westfalen	JLU/Famira-Parcsetich	50.9453	6.8832	Rhine Valley	0.0483064	15.46
G210011NW	20200923	Germany	Nordrhein-Westfalen	JLU/Famira-Parcsetich	50.6375	7.01662	Rhine Valley	0.0370317	16.5353
G200030LU	20111107	Luxemburg	Grevenmacher	Jorg Schlichter	49.6594	6.43344	Rhine Valley	0.138288	11.4309
G200111BY	20200725	Germany	Bayern	Jörg und Elli Hacker	50.0206	11.8543	Bavaria	0.0230042	19.112
G200109BY	20200712	Germany	Bayern	Julia Hofmann	50.1477	11.9298	Bavaria	0.0370078	15.8212
G190152CH	20160223	Switzerland	Graubünden	Jürg Paul Müller	46.5215	9.44283	Alps	0.0651586	19.0001
G190005BE	20130622	Belgium	Neerijse	Kasper Van Acker	50.8265	4.61002	Rhine Valley	0.362753	9.0382
G190088CH	20180621	Switzerland	Kanton Bern	Lorenzo Vinciguerra	46.5595	7.89293	Alps	0.454411	7.05701
G190089CH	20180621	Switzerland	Kanton Graubünden	Lorenzo Vinciguerra	46.6016	10.424	Alps	0.0650389	18.3551
G190090SP	20100621	Spain	Provinz Tarragona	Lorenzo Vinciguerra	40.7714	0.67085	Iberian Peninsula	0.38164	11.6201
G190091SP	20100621	Spain	Provinz Tarragona	Lorenzo Vinciguerra	40.7714	0.67085	Iberian Peninsula	0.175464	11.5823
G200116FR	20200408	France	Bretagne	Lorenzo Vinciguerra	46.9224	-0.74965	Rhine Valley	0.0790904	14.98
G200118CH	20010604	Switzerland	Graubünden	Lorenzo Vinciguerra	46.7963	10.2976	Alps	0.0743268	22.6599
G200119CH	20200808	Switzerland	Graubünden	Lorenzo Vinciguerra	46.7678	10.1115	Alps	0.0800239	17.5224
G190109ST	20190604	Germany	Sachsen-Anhalt	Lutz Nielen	51.7001	10.4773	Harz Mountains	0.522537	6.94827
X150023FR	20140801	France	Allier	M, La Haye	46.5001	2.8748	Rhine Valley	0.251634	9.22007
X150026NL	20140815	Netherlands	Südholland	M, La Haye	52.2579	4.55748	Rhine Valley	0.0615679	13.6551
X150027FR	20140801	France	Allier	M, La Haye	46.5001	2.8748	Rhine Valley	0.310784	8.83607
G200251NW	20200723	Germany	Nordrhein-Westfalen	Martina Klotz	50.6082	6.98365	Rhine Valley	0.234399	10.3458
G180004NL	20170214	Netherlands	Zuid-Holland	Maurice La Haye	52.0235	4.3369	Rhine Valley	0.0215919	18.7813
G200073SP	19940713	Spain	Provinz Tarragona	Museum of Natural Sciences of Granollers	42.588	1.32584	Iberian Peninsula	0.112819	14.6706
G200078SP	19910809	Spain	Provinz Tarragona	Museum of Natural Sciences of Granollers	42.744	0.791323	Iberian Peninsula	0.237965	18.7394
G190028RP	20171101	Germany	Rheinland-Pfalz	NA	49.8424	8.11606	Rhine Valley	0.0599641	13.0788
G190032RP	20180706	Germany	Rheinland-Pfalz	NA	49.844	7.87313	Rhine Valley	0.0358588	14.9119
G190033RP	20170628	Germany	Rheinland-Pfalz	NA	49.9745	8.26625	Rhine Valley	0.0124716	19.5293
G190035HE	20180804	Germany	Hessen	NA	50.2025	8.57703	Rhine Valley	0.0948175	12.976
G190041HE	20170726	Germany	Hessen	NA	50.0802	8.50943	Rhine Valley	0.0775344	13.9242
G190042HE	20180409	Germany	Hessen	NA	50.0782	8.23976	Rhine Valley	0.070377	14.5962
G190045RP	20180830	Germany	Rheinland-Pfalz	NA	49.9667	7.9046	Rhine Valley	0.0560862	13.2482
G190046HE	20180807	Germany	Hessen	NA	50.0643	8.46964	Rhine Valley	0.0857211	12.6466
G190047HE	20180809	Germany	Hessen	NA	50.0649	8.24111	Rhine Valley	0.0692041	12.6844
G190048RP	20160820	Germany	Rheinland-Pfalz	NA	49.7691	8.26687	Rhine Valley	0.0146499	18.4076
G190049RP	20160822	Germany	Rheinland-Pfalz	NA	49.844	7.87313	Rhine Valley	0.0366248	15.1269
G190054RP	20170723	Germany	Rheinland-Pfalz	NA	49.75	6.63714	Rhine Valley	0.0340874	16.4841
G190055RP	20160823	Germany	Rheinland-Pfalz	NA	49.844	7.87313	Rhine Valley	0.0347098	15.6717
G190058HE	20160817	Germany	Hessen	NA	50.0436	8.35517	Rhine Valley	0.0549372	13.3674
G190060HE	20160923	Germany	Hessen	NA	50.0446	8.1963	Rhine Valley	0.0747098	12.7004
G200019NI	20161201	Germany	Niedersachsen	NA	51.7111	10.4633	Harz Mountains	0.0730102	14.1086
G210018RU	20130101	Russia	Nizhny Novgorod Oblast	Olga Grigoryeva	56.6167	44.4917	Russia	NA	NA
G210019RU	20130101	Russia	Nizhny Novgorod Oblast	Olga Grigoryeva	56.6167	44.4917	Russia	NA	NA
G210020RU	20130101	Russia	Nizhny Novgorod Oblast	Olga Grigoryeva	56.6167	44.4917	Russia	NA	NA
G210021RU	20130101	Russia	Nizhny Novgorod Oblast	Olga Grigoryeva	56.6167	44.4917	Russia	NA	NA
G210022RU	20130101	Russia	Nizhny Novgorod Oblast	Olga Grigoryeva	56.6167	44.4917	Russia	0.0653262	15.3003
G210023RU	20130101	Russia	Nizhny Novgorod Oblast	Olga Grigoryeva	56.6167	44.4917	Russia	NA	NA
G210024RU	20130101	Russia	Nizhny Novgorod Oblast	Olga Grigoryeva	56.6167	44.4917	Russia	NA	NA
G200123ST	20200827	Germany	Sachsen-Anhalt	Otfried Wüstemann	51.7665	10.6921	Harz Mountains	NA	NA
G200280CH	20200307	Schweiz	Bern	R,Küchel	46.7591	8.09302	Alps	NA	NA
G190006BE	20160902	Belgium	Bekkevoort	Roel Baets	50.9494	4.9623	Rhine Valley	0.42784	8.69189
G180179IT	20170101	Italy	Aostatal	Sandro Bertolino	45.6101	7.34036	Alps	0.133621	12.5031
G180181IT	20170101	Italy	Aostatal	Sandro Bertolino	45.6118	7.34017	Alps	0.0732256	17.2713
G200110BY	20200724	Germany	Bayern	Sarah Beer	50.0525	11.8534	Bavaria	0.0262837	18.7856
G200243BW	20200822	Germany	Baden-Württemberg	Sonja Klein	47.8557	8.08727	Baden-Württemberg	0.0301137	18.5779
G190114BW	20190611	Germany	Baden-Württemberg	Stefanie Erhardt	48.5681	8.22238	Baden-Württemberg	0.162753	10.2942
G190114BWb	20190611	Germany	Baden-Württemberg	Stefanie Erhardt	48.5681	8.22238	Baden-Württemberg	NA	NA
G190155BW	20190526	Germany	Baden-Württemberg	Stefanie Erhardt	48.3333	8.13117	Baden-Württemberg	0.241484	9.28494
G200103NI	20200531	Germany	Niedersachsen	Svenja Neeb/A, Krug	51.8036	10.5347	Harz Mountains	NA	NA
G200246RP	20200413	Germany	Rheinland-Pfalz	Thomas Doebel	49.9195	7.05487	Rhine Valley	0.0678396	14.4142
G190096RP	20190509	Germany	Rheinland-Pfalz	ZFMK Taxidermie	50.4655	7.82757	Rhine Valley	0.0567325	13.2804
G190098RP	20181203	Germany	Rheinland-Pfalz	ZFMK Taxidermie	50.3945	7.17353	Rhine Valley	0.0488091	14.2339
G190099RP	20180826	Germany	Rheinland-Pfalz	ZFMK Taxidermie	50.3735	7.58709	Rhine Valley	0.0131897	22.0765
G190100RP	20180712	Germany	Rheinland-Pfalz	ZFMK Taxidermie	50.3735	7.58709	Rhine Valley	0.0918492	12.344
G190101RP	20180814	Germany	Rheinland-Pfalz	ZFMK Taxidermie	50.3312	7.31515	Rhine Valley	0.0234111	16.0738
G190102RP	20180607	Germany	Rheinland-Pfalz	ZFMK Taxidermie	50.369	7.53143	Rhine Valley	0.046152	14.007
G190105RP	20170817	Germany	Rheinland-Pfalz	ZFMK Taxidermie	50.3109	7.18197	Rhine Valley	0.136182	10.9763
G190108RP	20170827	Germany	Rheinland-Pfalz	ZFMK Taxidermie	50.3275	7.20584	Rhine Valley	0.0553202	14.2139
G190093RP	20130918	Germany	Rheinland-Pfalz	ZFMK Tissuebank	50.2842	7.45389	Rhine Valley	0.16213	11.6965
